# Hispanic/Latino gastric adenocarcinoma patients have distinct molecular profiles including a high rate of germline *CDH1* mutations

**DOI:** 10.1101/764779

**Authors:** Sam C. Wang, Yunku Yeu, Suntrea T.G. Hammer, Shu Xiao, Min Zhu, Changjin Hong, Lynn Y. Yoon, Ibrahim Nassour, Jeanne Shen, Deepak Agarwal, Scott I. Reznik, John C. Mansour, Adam C. Yopp, Hao Zhu, Tae Hyun Hwang, Matthew R. Porembka

**Affiliations:** Department of Surgery, University of Texas Southwestern Medical Center, Dallas, Texas, USA; Children’s Research Institute, Departments of Pediatrics and Internal Medicine, Center for Regenerative Science and Medicine, University of Texas Southwestern Medical Center, Dallas, Texas, USA; Department of Quantitative Health Sciences, Lerner Research Institute, Cleveland Clinic, Cleveland, Ohio, USA; Department of Pathology, University of Texas Southwestern Medical Center, Dallas, Texas, USA; Department of Pathology, Stanford University School of Medicine, Stanford, California, USA; Department of Internal Medicine, University of Texas at Austin, Austin, Texas, USA; Department of Cardiovascular and Thoracic Surgery, University of Texas Southwestern Medical Center, Dallas, Texas, USA

**Author notes:** Equal contribution as primary authors (Sam C. Wang, Yunku Yeu). Equal contribution as senior authors (Tae Hyun Hwang, Matthew R. Porembka). **Corresponding Authors** 1. Sam C. Wang, Division of Surgical Oncology, Department of Surgery, The University of Texas Southwestern Medical Center, 5323 Harry Hines Blvd, Dallas, Texas, 75390-8548., 2. Tae Hyun Hwang, Department of Quantitative Health Sciences, Lerner Research Institute, Cleveland Clinic, 9500 Euclid Avenue Cleveland, Ohio 44195. **Author contributions** Study concept and design: SCW, YY, STGH, HZ, THH, MRP; acquisition of data: SCW, YY, STGH, SX, MZ, CH, LYY, IN, JS, DA, SIR, JCM, ACY, THH, MRP; analysis and interpretation of data: SCW, YY, STGH, CH, JS, HZ, THH, MRP; drafting of the manuscript: SCW, YY, THH, MRP; critical revision of the manuscript: all; obtained funding: SCW, HZ, MRP; study supervision: SCW, THH, MRP.

**Keywords:** Gastric cancer, Hispanic, Latino, cancer disparity, cancer genomics, *CDH1*, E-cadherin

## Abstract

Hispanic/Latino patients have a higher incidence of gastric cancer and worse cancer-related outcomes as compared to patients of other backgrounds. Whether there is a molecular basis for these disparities is unknown, as very few Hispanic/Latino patients were included in previous studies. We performed a large, integrated genomic analysis of gastric cancer samples from Hispanic/Latino patients. Whole-exome sequencing (WES) and RNA sequencing were performed on 57 Hispanic/Latino gastric cancer patient samples. Germline analysis was conducted on 83 patients. Functional testing of *CDH1* germline mutations was performed in Chinese hamster ovary cells. Tumors from Hispanic/Latino patients were significantly enriched for the genomically-stable subtype (as defined by The Cancer Genome Atlas), compared to Asians and Whites (65% vs 21% vs 20%, P < 0.001). Transcriptomic analysis identified molecular signatures that were prognostic. Of the 43 Hispanic/Latino patients with diffuse-type gastric cancer, 7 (16%) had germline mutations in *CDH1*. Mutation carriers were significantly younger than non-carriers (41 vs 50 years, P < 0.05). E-cadherin expression was reduced in 5 of 6 mutation carrier tumor samples available for analysis. *In silico* algorithms predicted 5 variants were deleterious. For the two variants that were predicted to be benign, we demonstrated that the mutations conferred increased migratory capability, suggesting pathogenicity. Hispanic/Latino gastric cancer patients possess unique genomic landscapes. This includes a high rate of *CDH1* germline mutations that may partially explain their aggressive clinical phenotypes. Individualized screening, genetic counseling, and treatment protocols based on patient ethnicity and race may be necessary.
