## Supplementary Table 1 for "Hispanic/Latino gastric adenocarcinoma patients have distinct molecular profiles including a high rate of germline *CDH1* mutations"

### Sheet: Samples
SUPPLEMENTARY TABLE 1
Patient ID	Age at Diagnosis	Gender	Tumor Location	Clinical Stage	Differen-tiation	Lauren	Tumor (%)	Necrosis (%)	H. pylori Infection	Death	Overall Survival	mRNA Cluster	Molecular Subtype	Sequenced Tumor	CDH1 germline mutation
P01	53	M	Whole	Late	Poor	Diffuse	85	0	No	Yes	1.43333	1	GS	Yes
P02	61	M	Cardia	Middle	Moderate	Intestinal	50	0	No	No	6.66667	2	GS	Yes
P03	54	M	Whole	Middle	Poor	Mixed	40	0	No	Yes	1.96667	2	GS	Yes
P04	49	M	Body	Middle	Poor	Diffuse	70	0	No	No	21.2	3	GS	Yes
P05	76	F	Body	Middle	Poor	Diffuse	70	0	No	Yes	8.56667	1	GS	Yes
P06	49	M	Body	Late	Poor	Diffuse	75	0	No	Yes	19.7	2	GS	Yes
P07	62	M	Body	Middle	Poor	Diffuse	40	0	No	No	23.2667	2	CIN	Yes
P08	71	M	Body	Recurrent	Moderate	Intestinal	75	5	No	Yes	27.1333	4	MSI	Yes
P09	58	M	Cardia	Middle	Moderate	Intestinal	30	0	No	No	45	5	GS	Yes
P10	57	F	Body	Late	Poor	Diffuse	35	0	No	No	0.266667	3	GS	Yes
P11	50	M	Whole	Late	Poor	Diffuse	40	0	No	Yes	7.66667	1	GS	Yes
P12	49	M	Body	Late	Poor	Diffuse	70	0	No	Yes	1.23333	2	GS	Yes
P13	60	M	Body	Late	Poor	Intestinal	40	0	Yes	Yes	17.1	1	CIN	Yes
P14	50	M	Antrum	Late	Poor	Intestinal	50	0	Yes	No	39.3	4	CIN	Yes
P15	51	M	Body	Middle	Poor	Diffuse	60	0	No	Yes	10.8333	3	GS	Yes	missense
P16	36	M	Cardia	Late	Poor	Diffuse	90	0	No	No	13.4333	3	GS	Yes	inframe deletion + missense mutation
P17	38	M	Body	Late	Poor	Diffuse	85	0	No	Yes	6.2	2	GS	Yes
P18	40	F	Cardia	Late	Poor	Diffuse	70	0	Yes	Yes	8.33333	4	GS	Yes
P19	57	M	Cardia	Middle	Moderate to Poor	Intestinal	30	0	N/A	Yes	22.2	1	CIN	Yes
P20	37	F	Body	Late	Poor	Diffuse	50	0	Yes	No	3.56667	2	GS	Yes	missense
P21	31	M	Body	Middle	Moderate	Mixed	85	5	No	No	36.2	4	CIN	Yes
P22	48	F	Antrum	Late	Poor	Diffuse	80	0	No	Yes	4.03333	1	GS	Yes
P23	53	F	Body	Middle	Moderate	Intestinal	50	0	No	No	34.1	4	GS	Yes
P24	66	F	Body	Middle	Poor	Intestinal	30	0	No	No	35.2	2	GS	Yes
P25	47	F	Antrum	Middle	Poor	Diffuse	30	0	No	Yes	18.9	3	GS	Yes
P26	55	M	Cardia	Late	Poor	Diffuse	70	10	No	Yes	5.43333	1	MSI	Yes
P27	47	M	Cardia	Late	Moderate to Poor	Intestinal	5	0	No	No	28	2	CIN	Yes
P28	60	M	Antrum	Late	Poor	Mixed	50	0	No	No	1.03333	1	CIN	Yes
P29	55	F	Antrum	Late	Poor	Diffuse	5	0	No	Yes	4.83333	3	GS	Yes
P30	41	M	Antrum	Late	Poor	Diffuse	10	0	No	Yes	7.2	3	CIN	Yes	missense
P31	29	M	Cardia	Late	Moderate	Intestinal	30	0	No	Yes	15.3	2	CIN	Yes
P32	45	F	Body	Late	Poor	Diffuse	50	0	No	Yes	19.6667	2	GS	Yes
P33	40	M	Whole	Late	Poor	Diffuse	60	0	No	No	26.1	3	GS	Yes	frameshift deletion
P34	40	M	Antrum	Late	Poor	Diffuse	100	0	No	Yes	7.2	2	CIN	Yes
P35	69	M	Body	Middle	Poor	Intestinal	10	0	No	No	19.7	4	CIN	Yes
P36	53	M	Antrum	Middle	Poor	Diffuse	70	0	No	No	24.5	4	GS	Yes
P37	76	F	Body	Middle	Poor	Intestinal	20	80	No	Yes	29			No
P38	67	F	Antrum	Middle	Poor	Intestinal	20	5	Yes	No	36.6	3	GS	Yes
P39	59	F	Cardia	Middle	Poor	Diffuse	80	0	No	Yes	8.03333	2	MSI	Yes
P40	70	M	Cardia	Late	Poor	Mixed	5	0	No	No	5.76667	3	GS	Yes
P41	46	M	Antrum	Late	Poor	Diffuse	80	10	No	Yes	13.6667	3	GS	Yes
P42	73	F	Body	Late	Poor	Mixed	90	0	Yes	Yes	3.4	1	CIN	Yes
P43	56	F	Antrum	Late	Poor	Diffuse	80	0	No	Yes	1.56667	1	CIN	Yes
P44	57	M	Cardia	Middle	Poor	Intestinal	90	5	Yes	No	19.4	4	GS	Yes
P45	67	M	Cardia	Middle	Poor	Diffuse	5	0	No	Yes	10.6333	5	GS	Yes
P46	55	M	Cardia	Middle	Poor	Diffuse	40	10	No	Yes	14.4	5	GS	Yes
P47	29	M	Cardia	Late	Poor	Diffuse	30	0	No	Yes	2.2	3	GS	Yes
P48	58	M	Body	Late	Poor	Diffuse	10	0	No	No	0.0666667	3	GS	Yes
P49	24	F	Cardia	Middle	Poor	Intestinal	80	20	No	No	14.2	4	CIN	Yes
P50	41	F	Antrum	Late	Poor	Diffuse	20	0	No	Yes	3.33333	3	GS	Yes	missense
P51	45	F	Cardia	Middle	Poor	Intestinal	90	0	No	No	20.5	3	CIN	Yes
P52	69	M	Antrum	Middle	Poor	Diffuse	20	0	Yes	No	8.3	1	GS	Yes
P53	47	F	Cardia	Middle	Poor	Diffuse	20	0	N/A	No	13.7	4	GS	Yes
P54	65	M	Antrum	Late	Poor	Mixed	60	5	No	No	0.366667	4	CIN	Yes
P55	85	M	Body	Middle	Moderate	Intestinal	90	0	Yes	No	12.6	4	CIN	Yes
P56	43	F	Antrum	Middle	Poor	Diffuse	95	5	No	No	11.5	4	GS	Yes
P57	59	F	Body	Middle	Poor	Diffuse	60	0	No	No	10.7	3	GS	Yes
P58	38	F	Body	Late	Poor	Diffuse	30	5	Yes	Yes	8	4	GS	Yes
P60	57	M	Body	Middle	Poor	Intestinal	N/A	N/A	No	No	10.0333			No
P61	45	F	Antrum	Middle	Poor	Diffuse	N/A	N/A	Yes	No	23.1667			No
P62	61	M	Body	Middle	Poor	Diffuse	N/A	N/A	No	No	101.2			No
P63	68	M	Cardia	Middle	Poor	Intestinal	N/A	N/A	N/A	Yes	100.2			No
P64	50	M	Antrum	Middle	Poor	Intestinal	N/A	N/A	No	Yes	33.9333			No
P65	50	F	Antrum	Middle	Poor	Diffuse	N/A	N/A	Yes	Yes	24.8333			No
P67	73	M	Body	Early	Poor	Intestinal	N/A	N/A	No	No	85.3			No
P68	65	M	Body	Middle	Poor	Intestinal	N/A	N/A	Yes	No	5.4			No
P69	61	M	Cardia	Late	Poor	N/A	N/A	N/A	N/A	Yes	6.23333			No
P70	50	M	Antrum	Middle	Poor	Diffuse	N/A	N/A	No	Yes	4.8			No
P71	54	F	Cardia	Middle	Poor	Diffuse	N/A	N/A	Yes	Yes	2.86667			No	missense
P72	67	F	Body	Middle	Poor	Intestinal	N/A	N/A	N/A	No	2.16667			No
P73	26	M	Antrum	Middle	Poor	Diffuse	60	N/A	No	No	28.5			No
P74	23	M	Body	Middle or Late	Poor	N/A	N/A	N/A	No	Yes	3.9			No
P75	54	M	Cardia	Late	Poor	Intestinal	50	N/A	No	Yes	14.8			No
P76	51	F	Antrum	Middle	Poor	N/A	N/A	N/A	N/A	Yes	7.3			No
P77	47	F	Antrum	Middle	Poor	N/A	0	N/A	Yes	No	13.7			No
P80	35	M	Antrum	Middle	Poor	Mixed	80	N/A	No	Yes	4			No
P82	50	M	Cardia	Middle	Poor	N/A	0	N/A	N/A	Yes	13.9			No
P84	74	M	Body	Middle	Poor	Diffuse	80	N/A	No	Yes	7.53333			No
P85	40	M	Whole	Middle	Poor	N/A	0	N/A	No	Yes	10.1667			No
P86	52	M	Body	Recurrent	Poor	Intestinal	20	N/A	No	No	10.8			No
P87	44	F	Cardia	Middle	Poor	Diffuse	5	N/A	No	Yes	10.8			No
P88	51	M	Antrum	Middle	Poor	Intestinal	N/A	N/A	N/A	No	10.8			No
P89	59	M	Cardia	Late	Poor	N/A	N/A	N/A	N/A	No	3.9			No
