## Supplementary Table 3 for "Hispanic/Latino gastric adenocarcinoma patients have distinct molecular profiles including a high rate of germline *CDH1* mutations"

### Sheet: Sheet1
SUPPLEMENTARY TABLE 3
	Cluster 1	Cluster 2	Cluster 3	Cluster 4	Cluster 5
Number of patients	11	13	16	14	3
Age, median	57	49	48	51.5	58
Gender
Male	7	9	9	8	3
Female	4	4	7	6	0
Lauren
Intestinal	2	4	2	7	1
Mixed	2	1	1	2	0
Diffuse	7	8	13	5	2
TCGA Categories
MSI	1	1	0	1	0
CIN	5	4	2	6	0
GS	5	8	14	7	3
Clinical Stage
Early	0	0	0	0	0
Middle	3	5	6	9	3
Late	8	8	10	4	0
Recurrent	0	0	0	1	0
Tumor Location
Cardia	2	4	4	4	3
Body	3	7	5	6	0
Antrum	4	1	6	4	0
Whole	2	1	1	0	0
