## Supplementary Table 4 for "Hispanic/Latino gastric adenocarcinoma patients have distinct molecular profiles including a high rate of germline *CDH1* mutations"

### Sheet: Sheet1
SUPPLEMENTARY TABLE 4
Study	Region	Total Cohort	Histology	Germline CDH1 mutation
Baccani et al, J Med Gen, 2006	Canada	81	36 diffuse, 41 mixed, 4 "solid"	1
Chen et al, World J Gastro, 2013	China	236	64 poorly, 69 moderate, 29 well-differentiated	3
Garziera, PloS One, 2013	Italy	59	26 diffuse, 19 intestinal, 12 mixed, 2 indeterminant	3
Cho, Gastro, 2017	Korea	224	224 diffuse	6
Total		600	350 diffuse or poorly differentiated	13
				2.2% if N=600
				3.7% if N=350
